# LncRNA Hmrhl regulates expression of cancer related genes in Chronic Myelogenous Leukemia through chromatin association

**DOI:** 10.1101/2020.09.17.301770

**Authors:** Subhendu Roy Choudhury, Sangeeta Dutta, Utsa Bhaduri, Manchanahalli R Satyanarayana Rao

## Abstract

Long non-coding RNA has emerged as a key regulator of myriad gene functions. One such lncRNA mrhl, reported by our group, was found to be a regulator of *SOX8*, Wnt-signalling along with an important role in embryonic development in mouse. Recently, its human homolog, human mrhl (Hmrhl) was uncovered and study revealed its differential expression in several type of cancers, notably leukemia. In the present study, we further characterize molecular features of lncRNA Hmrhl and gain insight into its functional role in leukemia by gene silencing and transcriptome-based studies. Results indicate its high expression in CML patient samples as well as in K562 cell line. Silencing experiments suggest role of Hmrhl in cell proliferation, migration & invasion in K562 cells. RNA-seq and ChiRP-seq data analysis further revealed its association with important biological processes, including perturbed expression of crucial TFs and cancer-related genes. Among them ZIC1, PDGRFβ and TP53 were identified as regulatory targets, with high possibility of triplex formation by Hmrhl at their promoter site. In addition, we also found TAL-1 to be a potential regulator of Hmrhl expression in K562 cells. Thus, we hypothesize that Hmrhl lncRNA may play a significant role in the pathobiology of CML.
