## Supplemental File 1 for "LncRNA Hmrhl regulates expression of cancer related genes in Chronic Myelogenous Leukemia through chromatin association"

### Sheet: Sheet1
Gene_name	Fold_change
POU2F2	5.91236
LDLRAD4	5.40418
FAM83F	4.94821
PTCH2	4.70794
FAM84B	4.58401
SRPX2	4.172
OR52A1	4.10417
C1orf167	3.98837
HNF4G	3.98458
AC097662.2	3.9656
ALPK3	3.94357
PPBP	3.89307
TFEC	3.86187
CCR4	3.77073
CCDC181	3.68417
DCST2	3.6026
GPC1	3.58964
CACNA1A	3.46911
ENPP6	3.40062
PLA2G4C	3.33154
DOCK10	3.2577
COL11A2	3.24925
COL11A2	3.24925
COL11A2	3.24925
COL11A2	3.24925
COL11A2	3.24925
COL11A2	3.24925
COL11A2	3.24925
DMKN	3.20127
GCSAML	3.19624
NLGN4X	3.18643
ANKRD6	3.17182
SH3PXD2B	3.15453
GRIA4	3.15212
TMEM100	3.06218
TRAF1	3.06107
EFCAB5	3.00945
KLF12	2.95435
C17orf78	2.95209
C17orf78	2.95209
BCAS1	2.93604
TMEM108	2.91882
VGF	2.90755
NOTCH3	2.87112
TNS3	2.84926
FNDC5	2.82029
CSRNP3	2.81815
HHLA2	2.80498
IRX6	2.80162
MSRB3	2.78414
KANK1	2.77067
ZAP70	2.69004
SEMA6C	2.67261
ROBO1	2.66106
TMEM238	2.63475
BCAM	2.6027
ADCYAP1	2.60227
ASB11	2.60219
TRABD2A	2.57639
SLC1A3	2.57292
CTSV	2.56519
PLXNA2	2.56389
TG	2.56054
CRB1	2.54371
ABCA4	2.52772
ITGA10	2.5105
NLRP6	2.50342
PLCB4	2.48726
TGFBI	2.47577
KCNJ2	2.44262
TINCR	2.43816
CHD8	2.43272
TAL2	2.42681
SIGLEC15	2.42235
RNF149	2.39337
CD274	2.3863
DCSTAMP	2.38281
LAMA2	2.37888
EPHA5	2.36056
CXCL1	2.35957
OTOF	2.35757
ART4	2.34963
PLA2G2F	2.34834
AKAP13	2.33785
CACNA2D2	2.33116
PCDH12	2.29283
DENND2D	2.28588
SKAP1	2.28037
BCL2L15	2.26788
HDC	2.2668
CCDC191	2.26302
XIRP2	2.25166
NUP210L	2.25069
AGAP2	2.24915
DTNA	2.23625
SFN	2.22872
CEACAM18	2.22581
MYH3	2.22508
CELF5	2.21457
COL28A1	2.20837
SLC2A6	2.19947
SLC2A6	2.19947
PRR7	2.18958
CELF4	2.17711
TEKT4	2.16309
CLDN6	2.15913
TSHR	2.15731
TRIM54	2.15701
CAV1	2.14717
S100A14	2.1461
DMP1	2.1447
GAS2	2.14429
KRT79	2.13419
PACSIN1	2.13201
RASGEF1C	2.11994
RGMA	2.11614
SLC16A10	2.08006
LAT2	2.05291
ADGRG6	2.05037
PEX5L	2.04981
COL17A1	2.04848
TNS1	2.04755
COL9A2	2.03169
GNGT1	2.02369
NYAP1	2.0183
DLGAP1	2.01656
CHRNB2	1.99696
CXADR	1.99456
PTPN14	1.98276
DPYD	1.97324
LRP1B	1.9504
PLEKHB1	1.94945
VWC2L	1.94486
CCDC87	1.93436
MRGPRX3	1.9309
ARHGEF16	1.92262
FAM151B	1.91913
PLB1	1.91057
GNB5	1.89409
ZNF418	1.8916
BDNF	1.88401
RAP1GAP2	1.87762
PRSS37	1.87744
LGR5	1.87399
AKR1C4	1.87095
RBMS1	1.8709
CACNA1F	1.86847
VAV2	1.86753
FKBP10	1.84872
ZSWIM5	1.84265
GNAL	1.83832
CSAG3	1.83291
TCAP	1.83012
ZNF461	1.82725
IRGM	1.82649
ST6GALNAC3	1.82193
ATP10D	1.82137
CNTNAP2	1.81254
CNTNAP2	1.81254
CATSPERG	1.7944
ZACN	1.79355
GSTA4	1.78813
ELMO1	1.7877
PRSS36	1.78094
ANGPTL3	1.77901
CTHRC1	1.77901
SLC17A3	1.76992
MMP11	1.76924
MMP11	1.76924
TMSB15B	1.76369
TMSB15B	1.76369
SEZ6	1.75086
UPP1	1.74674
HHIPL1	1.74457
TMEM233	1.73193
SPATA25	1.72653
GPRIN3	1.72514
S100Z	1.72363
DSEL	1.71814
DSEL	1.71814
ABTB1	1.7108
IMPG1	1.70961
SRGAP1	1.70801
PCDH11Y	1.70719
KCTD19	1.70425
MAGEB10	1.70265
IGSF10	1.70255
FERMT1	1.70122
ANK2	1.69588
ATAD3C	1.69578
KLHL33	1.68645
RAB42	1.68509
ENPP1	1.68306
ZNF404	1.67415
CTNNA2	1.67243
SP140	1.66878
KRT73	1.66699
COL4A3	1.66658
ADH6	1.66644
NR3C2	1.66393
MAN1C1	1.66386
PCK1	1.66345
ITK	1.65405
TMPRSS11D	1.6446
FGD1	1.63956
PRPH2	1.63767
UBTD2	1.63092
EFNB2	1.62915
FAM111B	1.62752
AGMAT	1.62272
AGBL3	1.61924
PSD3	1.61705
GATM	1.61557
HPSE	1.61234
C3orf49	1.61111
MYLK4	1.60373
CASC1	1.5985
SSH3	1.59729
DPYS	1.59676
UNC5C	1.58938
SYN2	1.58655
SLC25A18	1.58506
CEND1	1.58335
TPPP2	1.58312
STK39	1.57986
IL6	1.57968
ENKUR	1.5788
RGS1	1.57636
LGR6	1.54754
PDK4	1.54586
H2AFY2	1.54417
KLF2	1.54207
SLC5A2	1.5347
GLI1	1.53426
KCNK12	1.53246
NRXN2	1.51534
C11orf94	1.50919
TSPAN9	1.5059
BBOX1	1.50362
SLC17A7	-1.15011
TDRP	-1.15087
NUTM2B	-1.15147
KLC4	-1.15256
CDC42EP2	-1.15426
CHP2	-1.15601
RNF113B	-1.15606
ROM1	-1.15802
PERM1	-1.15891
APLP1	-1.16049
NUFIP1	-1.16449
BOLA1	-1.1648
FAM83C	-1.16497
SVEP1	-1.16537
ZNF341	-1.16669
SLC37A2	-1.16698
CALHM2	-1.17163
HTR2B	-1.17446
CMYA5	-1.17594
CACNA1E	-1.17684
CLCN1	-1.18002
ANO7	-1.18164
CLIP3	-1.18169
GLIS3	-1.18275
RAPGEFL1	-1.18467
RP1L1	-1.18951
OR8B4	-1.19018
CACNB1	-1.19173
OTUB2	-1.19285
OTUB2	-1.19285
OR10A2	-1.19305
PTPRJ	-1.19338
SLC2A10	-1.19443
CPNE9	-1.19617
RCBTB2	-1.19761
SP8	-1.19952
RNF222	-1.19968
NDN	-1.20087
SH2D4B	-1.20122
TXLNB	-1.20316
MPP7	-1.20548
MMP17	-1.20728
SIPA1L3	-1.20737
CD19	-1.20771
SOWAHB	-1.20966
GNA14	-1.21527
WDR78	-1.21624
ZNF682	-1.21914
CRLF1	-1.2192
TUBA3E	-1.21946
PTCH1	-1.22068
TMEM52	-1.22205
MAST1	-1.22387
ATP11A	-1.22416
ITGB2	-1.22457
THPO	-1.2261
ALS2CL	-1.22816
PKHD1L1	-1.22866
SPEF2	-1.22943
YBX2	-1.2304
RGS21	-1.2314
SLC4A11	-1.23555
TPBG	-1.23597
TPBG	-1.23597
A2M	-1.23888
FAT2	-1.23901
THAP10	-1.23938
FAM129C	-1.23958
CCDC74B	-1.2408
TP63	-1.2453
TRIM2	-1.24876
BTNL8	-1.24892
ARHGDIA	-1.24918
FPR1	-1.25003
ZSWIM4	-1.25121
ANKRD24	-1.25237
FAAH	-1.25691
OR13A1	-1.25992
OR13A1	-1.25992
CHRM4	-1.26805
NRCAM	-1.26965
CLEC7A	-1.2698
SLC43A2	-1.27347
SLC43A2	-1.27347
DSG1	-1.27422
RELB	-1.27448
ITGA2	-1.27507
ALX1	-1.27514
DCHS1	-1.27603
CLDN16	-1.2782
LAG3	-1.28128
GUCA1B	-1.28565
MAP7D3	-1.28714
CAMK2N1	-1.28853
TTYH1	-1.28864
TTYH1	-1.28864
TTYH1	-1.28864
TTYH1	-1.28864
NKAPL	-1.29008
RASL11A	-1.29568
AATK	-1.29982
FAM156A	-1.30396
B3GNT4	-1.30421
FSTL3	-1.30472
C17orf67	-1.31103
KDF1	-1.31256
FEV	-1.31561
RNF223	-1.32395
TRAF3IP3	-1.32475
DENND3	-1.3252
SAMD10	-1.32863
ACTN2	-1.3298
MBP	-1.32982
SH3D21	-1.33154
OR10A5	-1.33392
ZNF469	-1.33472
ZNF208	-1.33507
NPR3	-1.33539
KLLN	-1.33734
KLLN	-1.33734
UBASH3A	-1.33923
PDE3B	-1.3408
ZBTB45	-1.35535
MYO7A	-1.35607
CFAP57	-1.35782
CCDC9	-1.35908
SPAG8	-1.3635
COLEC11	-1.37194
GPR137C	-1.38236
SLC16A4	-1.38725
PRSS51	-1.39497
KLHDC8A	-1.3958
SASH3	-1.39628
RNF39	-1.40435
RNF39	-1.40435
RNF39	-1.40435
RNF39	-1.40435
RNF39	-1.40435
RNF39	-1.40435
RNF39	-1.40435
RNF39	-1.40435
KCNK6	-1.40589
PRICKLE1	-1.40883
TMEM204	-1.41362
ZDHHC23	-1.41402
HIST1H4K	-1.41458
CECR2	-1.41602
DUSP18	-1.41947
TEDDM1	-1.42027
SOX15	-1.422
TNFRSF13C	-1.42763
IL24	-1.42932
COL9A3	-1.43053
LRIG1	-1.43097
LRIG1	-1.43097
TBX3	-1.43272
NXPH4	-1.43273
OR56A4	-1.43328
TAGLN	-1.43341
UCN	-1.43584
B3GNT8	-1.43684
OR6A2	-1.44412
MAG	-1.44844
KCNH8	-1.44909
CNKSR1	-1.45207
KCND1	-1.45413
HAL	-1.46456
KRTAP5-11	-1.46647
BEGAIN	-1.46838
KCNQ4	-1.46872
STXBP1	-1.46971
RFTN2	-1.47349
OR51M1	-1.47393
SCARA5	-1.47649
NMUR1	-1.47714
NTSR1	-1.47715
CD247	-1.47818
NAALADL1	-1.4792
GCK	-1.47978
CD70	-1.4803
TMEM88	-1.48262
PORCN	-1.48497
OR2D3	-1.49011
S100A5	-1.49142
SOWAHD	-1.49207
SEZ6L2	-1.49305
CHST7	-1.49385
LIN28A	-1.4982
RRAD	-1.49909
APOBEC3H	-1.49998
MTRNR2L12	-1.5
XAGE1A	-1.50329
CTXN1	-1.50512
ACTL6B	-1.50555
IL3	-1.50643
C10orf105	-1.51552
PLEKHN1	-1.51558
LDLRAD3	-1.52011
MFSD4A	-1.52191
LURAP1	-1.523
GHR	-1.52301
ABI3BP	-1.52308
DNAH10	-1.52531
DNAH10	-1.52531
CHRD	-1.52969
AMPH	-1.53089
FZD9	-1.53141
CBARP	-1.53518
FAM9B	-1.53883
TSSK3	-1.53883
CELA1	-1.53948
C7orf33	-1.54092
SPPL3	-1.54319
LGMN	-1.54352
NCR1	-1.54792
NCR1	-1.54792
NCR1	-1.54792
NCR1	-1.54792
NCR1	-1.54792
NCR1	-1.54792
NCR1	-1.54792
NCR1	-1.54792
NCR1	-1.54792
NCR1	-1.54792
NCR1	-1.54792
NCR1	-1.54792
NCR1	-1.54792
NCR1	-1.54792
NCR1	-1.54792
NCR1	-1.54792
NCR1	-1.54792
NCR1	-1.54792
DZANK1	-1.54919
SPAG17	-1.5495
HPCAL4	-1.55134
NAT8L	-1.55365
HIST2H4B	-1.55559
CD37	-1.55585
CCDC154	-1.55625
ARHGEF5	-1.55988
ZNF80	-1.5603
ZCWPW1	-1.56905
ATP8B1	-1.5692
LEFTY2	-1.57191
DMGDH	-1.57261
PDE1C	-1.58002
HPGDS	-1.58043
C17orf97	-1.58049
C17orf97	-1.58049
PROCA1	-1.58087
KMO	-1.59064
FAM57B	-1.592
PFN4	-1.5979
VNN2	-1.59799
EXTL1	-1.59993
KLF4	-1.60083
GNB3	-1.60354
APBB1	-1.60764
MORN3	-1.61184
MORN3	-1.61184
BTBD6	-1.61331
TNK1	-1.61711
TNK1	-1.61711
DMBX1	-1.6184
STAB1	-1.62478
EPB41L4A	-1.62496
HSPB9	-1.62789
ZNF525	-1.6287
MTUS1	-1.62953
ALDH8A1	-1.62994
TRIM46	-1.63261
NGEF	-1.63456
CCDC120	-1.63782
CYP2A6	-1.64095
KCTD12	-1.64244
ABCA6	-1.64622
TTLL1	-1.65146
FOXP3	-1.65276
TEX19	-1.65284
LENEP	-1.65461
TTC23L	-1.65604
DSC1	-1.66748
FAM78B	-1.67681
TIGAR	-1.67735
KCNMB4	-1.6818
CLSTN2	-1.68182
HMGA2	-1.6864
WNT8B	-1.68662
MDC1	-1.69045
MDC1	-1.69045
MDC1	-1.69045
MDC1	-1.69045
MDC1	-1.69045
MDC1	-1.69045
MDC1	-1.69045
MDC1	-1.69045
ADAMTSL5	-1.70006
CALCR	-1.70052
CCL3	-1.71239
CCL3	-1.71239
CCL3	-1.71239
ZNF471	-1.7131
ERVV-1	-1.71316
TRIM9	-1.71487
ABCA2	-1.71494
FRZB	-1.71826
GPR143	-1.72098
PABPN1L	-1.72331
GPR65	-1.72483
CD14	-1.72811
ACSM6	-1.72965
FAM182B	-1.73225
AVPR2	-1.73284
CHRNG	-1.73617
GAREM1	-1.73923
GALNT3	-1.74406
KANK3	-1.75458
GPC5	-1.75996
CPLX2	-1.76176
CA11	-1.76251
EFCAB3	-1.76264
C1orf53	-1.76345
PEG10	-1.76618
ASCL2	-1.77365
PDE1B	-1.77852
FPR2	-1.78241
FAM110B	-1.78649
LRRC63	-1.78777
CDIP1	-1.79396
CDIP1	-1.79396
PKD1L3	-1.79576
PTPRK	-1.79578
PTPRK	-1.79578
PRODH	-1.79643
SP7	-1.79714
ZNF578	-1.80127
ARHGAP30	-1.80665
MCTS1	-1.81098
OR2A4	-1.81208
RYR3	-1.8146
FCER1G	-1.8165
GPRASP1	-1.81739
FCGR1A	-1.82055
BATF	-1.82093
LSMEM2	-1.83421
MDGA1	-1.83584
CDRT15	-1.84021
GOLGA7B	-1.84244
MRVI1	-1.84547
NPIPA7	-1.84552
CNTN2	-1.84667
ADAMTS13	-1.84788
ADAMTS13	-1.84788
KLRF1	-1.85266
CALD1	-1.85401
CHDH	-1.85448
PPL	-1.85908
LRRN2	-1.88175
NCMAP	-1.88279
TNC	-1.89199
SLC26A10	-1.8923
TP53	-1.89693
MROH8	-1.90224
EPSTI1	-1.90322
IRF5	-1.90615
ASB16	-1.90694
TSPAN10	-1.91036
LILRB3	-1.91151
LILRB3	-1.91151
LILRB3	-1.91151
LILRB3	-1.91151
ZSCAN5A	-1.91162
C12orf75	-1.91399
PLXDC1	-1.91485
PALM3	-1.91844
PRDM16	-1.91988
PLIN4	-1.92227
SPINK6	-1.92379
ABCG5	-1.92455
DNAH7	-1.92491
SLC39A5	-1.93533
TMC4	-1.93764
TMC4	-1.93764
TMC4	-1.93764
TMC4	-1.93764
TMC4	-1.93764
TMC4	-1.93764
TMC4	-1.93764
TMC4	-1.93764
TMC4	-1.93764
TMC4	-1.93764
HGD	-1.94018
GPD1	-1.95023
SPDYE2	-1.96094
MBOAT4	-1.96102
GP1BA	-1.96337
ST5	-1.96439
RANBP3L	-1.96926
DYDC2	-1.96967
ACTL8	-1.97363
PCSK1N	-2.0086
MYLPF	-2.00932
MPZL2	-2.01236
PLCH2	-2.0136
PLCH2	-2.0136
TDRD6	-2.02059
KIF7	-2.02788
NDRG4	-2.03066
MYLK2	-2.0379
SLC26A4	-2.03902
SH2D7	-2.04398
SLC6A4	-2.04748
NEU4	-2.05233
NEU4	-2.05233
TMEM191B	-2.05683
C22orf15	-2.05693
C22orf15	-2.05693
PTAFR	-2.05699
ASPA	-2.06854
PYGM	-2.07135
DNAAF1	-2.07928
SLC7A3	-2.08405
NRXN3	-2.08903
GREM1	-2.09446
GREM1	-2.09446
TRPM3	-2.10375
APOL3	-2.11623
LAMC1	-2.12482
SLC12A7	-2.1256
SLC12A7	-2.1256
SLC25A48	-2.12959
AKAP3	-2.13685
KCTD16	-2.13936
AP3B2	-2.15584
C3orf20	-2.1559
KLHL10	-2.15757
PCSK1	-2.16149
MYH7B	-2.16246
DNAH5	-2.17427
THY1	-2.17652
GPR37	-2.18005
SFRP5	-2.18751
CHN1	-2.19144
OPN1SW	-2.19268
ADGRG5	-2.21623
C16orf71	-2.22212
ADAM28	-2.23729
FAM213A	-2.24078
ODF3L2	-2.24266
ADAM11	-2.25419
COLEC12	-2.26705
WDR38	-2.27176
CXCL10	-2.27738
VSTM5	-2.28332
CCDC36	-2.29045
ACMSD	-2.30205
EPB41L1	-2.30395
MYH11	-2.30486
MYH11	-2.30486
CALML6	-2.30725
TRIM10	-2.31196
TRIM10	-2.31196
TRIM10	-2.31196
TRIM10	-2.31196
TRIM10	-2.31196
TRIM10	-2.31196
TRIM10	-2.31196
TRIM10	-2.31196
WTIP	-2.31319
SDS	-2.31423
PCLO	-2.31537
FAM186A	-2.32012
ARHGAP29	-2.32394
TNNC1	-2.33775
C17orf107	-2.33795
FUT2	-2.34892
SPOCK1	-2.35151
EYA4	-2.35172
DDAH1	-2.3518
AC010522.1	-2.35796
SERPINE2	-2.36671
PLA2G2C	-2.3688
ZBTB32	-2.37857
HPSE2	-2.38649
ADGRG3	-2.38692
SPOCK2	-2.38831
BEAN1	-2.39299
ALDH1A3	-2.39476
ACSBG2	-2.40139
SORBS3	-2.40288
SSC5D	-2.4143
NCF4	-2.45734
NCF4	-2.45734
STAT4	-2.46332
PDE7B	-2.4654
MGAM	-2.46706
MGAM	-2.46706
FAM221B	-2.47222
OSCP1	-2.4794
SLFN5	-2.4857
AQP7	-2.48745
CDHR5	-2.49368
CDHR5	-2.49368
KCNT1	-2.49894
TBX10	-2.50067
LDLRAD2	-2.52606
RHBDL2	-2.53475
CTNNA3	-2.54244
ARC	-2.5541
AQP2	-2.58888
C8G	-2.5908
SLC16A7	-2.60589
VIPR1	-2.6152
CRYBB1	-2.62082
PRKCE	-2.62241
MAFA	-2.62725
SPINK4	-2.63618
ENG	-2.63719
ZSCAN23	-2.63742
TFAP2E	-2.64558
INPP4B	-2.6556
KCNE4	-2.65913
USP26	-2.66259
DNAJC22	-2.67993
EQTN	-2.68438
SPTBN4	-2.71473
AFAP1L1	-2.72108
ENPEP	-2.72184
AMZ1	-2.72884
CD5	-2.73679
VWA5B2	-2.75248
SRSF12	-2.76317
GPX3	-2.76748
CDH12	-2.78544
ERICH6B	-2.79392
MYO10	-2.80174
ZFHX2	-2.81738
SLC25A2	-2.84158
PAQR5	-2.88574
LRRC19	-2.88775
SPATA17	-2.95152
DRP2	-2.95414
CHAD	-2.9639
DLEC1	-2.99314
C1orf158	-3.0341
SLC5A12	-3.04482
ZNF385C	-3.04776
TSPAN12	-3.08466
HHIPL2	-3.08681
PCBP3	-3.08793
PDK3	-3.09605
HOMER2	-3.13954
TEX38	-3.14632
SSUH2	-3.14936
SLC22A11	-3.16933
JAG1	-3.17011
ZBED3	-3.18063
BANK1	-3.18674
UST	-3.19294
WFS1	-3.19508
P4HA3	-3.26854
SKIDA1	-3.29583
TGFB1I1	-3.30315
PDGFRB	-3.39665
EGFL6	-3.46739
SERINC2	-3.54336
ART3	-3.56517
CHD5	-3.60929
SCUBE1	-3.62003
CILP2	-3.62352
TMEM229B	-3.64917
GNG7	-3.67311
TBC1D16	-3.77861
SLC22A31	-3.78655
SERPINB5	-3.78832
SARDH	-3.82476
FRMD4B	-3.83643
MUC19	-3.86589
MARVELD3	-3.87262
SLA	-3.89775
CERS1	-3.96564
IL1B	-3.97255
NRIP2	-4.0551
ZIC1	-4.16215
ENAM	-4.29173
SPATA6	-4.77229
PDK2	-4.83147
CYP2F1	-4.84382
DGKI	-5.02254
GABBR2	-5.14351
GNA15	-5.38507
FRY	-6.41686
