## Supplemental File 2 for "LncRNA Hmrhl regulates expression of cancer related genes in Chronic Myelogenous Leukemia through chromatin association"

### Sheet: Sheet1
	KLF4	TP53	FEV	HNF4G	TP63	ZIC1	NR3C2	SP8	RELB	SOX15	IRF5
TFAP2E	0	0	0	0	0	2	0	3	0	0	1
TP63	0	1	0	0	0	1	0	0	1	0	1
ZNF80	1	1	0	0	0	0	0	0	0	2	0
ZIC1	0	0	0	0	0	1	0	4	0	2	0
TBX3	0	0	0	1	0	0	0	1	0	3	1
KLF12	0	0	0	0	0	0	0	0	0	0	0
CDIP1	0	0	0	0	0	0	0	0	0	0	0
KLF4	0	0	0	0	0	0	0	0	0	0	0
ASCL2	1	0	0	0	0	2	0	3	0	0	0
WTIP	0	0	0	0	0	1	0	5	1	0	0
STAT4	0	0	0	0	0	0	0	0	0	0	0
ZNF341	1	0	1	0	0	1	0	0	2	0	1
KLF2	0	0	0	0	0	0	0	0	0	0	0
SP8	0	0	0	0	0	0	0	0	0	0	0
TAL2	0	0	0	0	0	0	0	0	0	0	0
HNF4G	1	0	0	1	0	0	0	2	3	0	0
MAFA	3	1	0	0	0	0	0	8	2	1	0
ZNF404	0	0	0	0	0	0	0	0	0	0	0
IRX6	1	1	0	1	0	2	0	2	0	0	0
RELB	0	0	0	0	0	1	0	4	1	0	0
BATF	0	0	0	0	0	0	0	0	0	0	0
TP53	0	0	0	0	0	0	0	0	0	0	0
IRF5	0	0	0	0	0	2	0	1	1	0	0
NR3C2	0	0	0	0	0	0	0	0	0	0	0
FEV	0	0	2	0	0	0	0	7	0	0	0
CDIP1	1	1	1	1	0	1	1	1	0	0	0
SOX15	0	0	0	0	0	0	0	0	0	0	0
TBX10	2	0	1	1	0	1	0	5	0	0	0
AC010522	0	0	1	0	0	0	0	1	1	0	0
Total	11	5	6	5	0	15	1	47	12	8	4
						11		14	7
	SP8	ZIC1	RELB
	-1.19952	-4.16215	-1.27448

### Sheet: Sheet2
	ZIC1		SP8	RELB			ZIC1	SP8	RELB
TFAP2E	2		3	0			TFAP2E	TFAP2E	TP63
TP63	1		0	1			TP63	ZIC1	WTIP
ZNF80	0		0	0			ZIC1	TBX3	ZNF341
ZIC1	1		4	0			ASCL2	ASCL2	HNF4G
TBX3	0		1	0			WTIP	WTIP	MAFA
KLF12	0		0	0			ZNF341	HNF4G	RELB
CDIP1	0		0	0			IRX6	MAFA	IRF5
KLF4	0		0	0			RELB	IRX6	AC010522
ASCL2	2		3	0			IRF5	RELB
WTIP	1		5	1			CDIP1	IRF5
STAT4	0		0	0			TBX10	FEV
ZNF341	1		0	2				CDIP1
KLF2	0		0	0				TBX10
SP8	0		0	0				AC010522
TAL2	0		0	0
HNF4G	0		2	3
MAFA	0		8	2
ZNF404	0		0	0
IRX6	2		2	0
RELB	1		4	1
BATF	0		0	0
TP53	0		0	0
IRF5	2		1	1
NR3C2	0		0	0
FEV	0		7	0
CDIP1	1		1	0
SOX15	0		0	0
TBX10	1		5	0
AC010522	0		1	1
Total	15		47	12
