## Supplemental File 3 for "LncRNA Hmrhl regulates expression of cancer related genes in Chronic Myelogenous Leukemia through chromatin association"

### Sheet: Sheet1
Genes in each cluster
CLUSTER 1	CLUSTER 2	CLUSTER 3	CLUSTER 4	CLUSTER 5	CLUSTER 6	CLUSTER 7	CLUSTER 8	CLUSTER 9	CLUSTER 10	CLUSTER 11
CTHRC1	CHRNB2	ARHGEF16	FAM57B	C1orf53	APOBEC3H	C22orf15	A2M	ADAM11	COLEC11	FEV
ENPP1	LGR6	FGD1	NPIPA7	AFAP1L1	ADAMTS13	C22orf15	SPEF2	CNKSR1	NCR1	GNB3
BCL2L15	CSRNP3	PSD3	CASC1	FUT2	ADAMTS13	NAT8L	CLDN16	LRRC19	NCR1	CAMK2N1
GNB5	CXADR	PTPN14	ALPK3	CHAD	SLC37A2	LDLRAD2	CPNE9	LRRN2	NCR1	CHP2
GATM	AKAP13	IL6	FAM83F	SLC25A2	MBP	CPLX2	FAM83C	DNAAF1	NCR1	OR8B4
BCAM	UNC5C	FERMT1	NOTCH3	DNAH7	COL9A3	DYDC2	SOWAHB	CD14	NCR1	PABPN1L
LGR5	ZNF525	C11orf94	ANKRD6	INPP4B	MAST1	ZNF208	KANK3	CCL3	NCR1	CACNB1
RBMS1	FAM156A	KCTD19	OR52A1	EYA4	BATF	DNAJC22	SLC4A11	CCL3	NCR1	C12orf75
SIGLEC15	GSTA4	GPRIN3	LDLRAD4	MCTS1	NTSR1	TSPAN12	RP1L1	CCL3	NCR1	CBARP
ATP10D	AGAP2	H2AFY2	TSHR	SLC22A31	AKAP3	PCSK1	RNF113B	ASCL2	NCR1	CCDC74B
NUP210L	CATSPERG	CTNNA2	ART4	APOL3	ASPA	DCHS1	SOWAHD	DSC1	NCR1	SPINK6
DPYS	CACNA2D2	EFNB2	ITK	ACSBG2	TFAP2E	AP3B2	TMSB15B	FRZB	NCR1	FCER1G
DSEL	TAL2	UBTD2	ALDH1A3	CXCL10	FSTL3	NXPH4	TMSB15B	TTC23L	NCR1	LSMEM2
DSEL	SLC25A18	AKR1C4	SLC25A48	ITGB2	VSTM5	TBX10	ZSCAN5A	PDE1C	NCR1	MBOAT4
LRP1B	TCAP	HPSE	MYH3	SPAG17	CHDH	CDHR5	THPO	AQP7	NCR1	PALM3
AGMAT	CRB1	CSAG3	SLC16A10	ROM1	TDRD6	CDHR5	TRIM46	CELA1	NCR1	KMO
PRPH2	AGBL3	SYN2	TG	CNTN2	ARHGAP29	DENND3		TNNC1	NCR1	PKD1L3
TMEM233	PPBP	TMPRSS11D	HNF4G	DRP2	CLSTN2	ZSCAN23		RAPGEFL1	NCR1	SP7
S100Z	ENPP6	PDE3B	PCDH11Y	KLRF1	APBB1	TMEM229B		ART3	NCR1	DMGDH
AC097662.2	PCK1	ASB11	SP140	RCBTB2	PFN4	ADGRG5		NGEF	ATP11A	FAM182B
CAV1	C17orf78	OTOF	VAV2	CRYBB1	DUSP18	ADAM28		PAQR5	KRTAP5-11	FCGR1A
DMKN	C17orf78	DCST2	IRGM	LRIG1	TEX19	ARC		MYLPF	NRCAM	ABI3BP
IGSF10	TMEM238	COL11A2	COL4A3	LRIG1	APLP1	MFSD4A		PDGFRB	IL24	FAM213A
ADGRG6	RAP1GAP2	COL11A2	TRIM54	NAALADL1	BTBD6	COLEC12		SAMD10	NKAPL	GUCA1B
IMPG1	ZNF404	COL11A2	CEND1	ADAMTSL5	HGD	GLIS3		MAP7D3	LURAP1	GREM1
PLXNA2	ENKUR	COL11A2	CXCL1	JAG1	PLXDC1	DZANK1		MRVI1	RNF223	GREM1
RGMA	ADH6	COL11A2	MSRB3	PDK2	PKHD1L1	RELB		PLEKHN1	RGS21	SFRP5
SLC1A3	HIST2H4B	COL11A2	PEX5L	MYH11	NCMAP	DDAH1		TMC4	KCNK6	THY1
ATP11A	PRSS36	COL11A2	SLC5A2	MYH11	PEG10	MROH8		TMC4	NMUR1	MYLK2
COL28A1	DLGAP1	UPP1	CELF4	FOXP3	SLC7A3	ADGRG3		TMC4	KLHDC8A	TTLL1
CCR4	DMP1	FAM84B	SLC2A6	WTIP	TIGAR	MGAM		TMC4	SCARA5	CDIP1
RNF149	FAM151B	CCDC191	SLC2A6	DMBX1	ZDHHC23	MGAM		TMC4	SASH3	CDIP1
TFEC	GNAL	MYLK4	TRABD2A	GHR	ALDH8A1	KLC4		TMC4	TEDDM1	TRAF3IP3
CTSV	KRT79	SRPX2	TNS1	FAM9B	PRICKLE1	MYO10		TMC4	THAP10	SOX15
IRX6	ZNF461	COL9A2	NR3C2	KCTD12	SLC17A7	NRXN3		TMC4	FAM129C
GRIA4	XAGE1A	STK39	ZACN	MUC19	UBASH3A	SLC6A4		TMC4	STAB1
ADCYAP1	ELMO1	SEMA6C		ZCWPW1		GABBR2		TMC4	PERM1
MCTS1	KLF2	HDC		PTCH2		B3GNT8			ABCA2
SEZ6	MRGPRX3	KCNJ2		SLC16A4		PCBP3			KCNT1
TGFBI	LAMA2	CEACAM18		KDF1		TP63			ACSM6
C3orf49	SH3PXD2B	SFN		C8G		OR51M1			LILRB3
ABCA4	ABTB1	GLI1		SPATA17		ENAM			LILRB3
KANK1	KLHL33	NYAP1		KLF4		TP53			LILRB3
CNTNAP2	NLRP6	BCAS1		NRIP2		FRMD4B			LILRB3
CNTNAP2	PLA2G4C	TRAF1		SH3D21		MDGA1			NDRG4
EFCAB5	CD274	VGF		CFAP57		SPAG8			ZNF80
COL17A1	SKAP1	FKBP10		FRY		SEZ6L2			TSPAN10
PLEKHB1	PRR7	PCDH12		SPPL3		GPD1			CD5
ANK2	TMEM108	HIST1H4K		EPB41L1		CHD5			ERICH6B
DTNA	GPC1	SPATA25		BOLA1		MTUS1			KIF7
BBOX1	MAGEB10	SRGAP1		SDS		UCN			ST5
PDK4	FNDC5	HHLA2		SERPINB5		GNA15			SLC16A7
GNGT1	TNS3	CCDC181		EXTL1		CYP2F1			MAFA
ZNF418	ROBO1	GCSAML		FAM186A		SKIDA1			RHBDL2
NRXN2	VWC2L	PLB1		KCND1		MARVELD3			TRPM3
CACNA1A	RGS1	POU2F2		IL1B		SLA			TNK1
ANGPTL3	ZAP70	BDNF		MTRNR2L12		ZNF341			TNK1
EPHA5		PRSS37		TPBG		BANK1
RASGEF1C		CACNA1F		TPBG		GP1BA
DCSTAMP		CCDC87		GAREM1		SLC26A4
SSH3		XIRP2		CERS1		C10orf105
ATAD3C		MMP11		GPRASP1		ITGA2
DPYD		MMP11		PDE1B		HSPB9
CELF5		KRT73		SLC43A2		KCNE4
S100A14		HHIPL1		SLC43A2		ZNF471
PACSIN1		CLDN6		PTCH1		DGKI
RAB42		TMEM100		SPATA6		LDLRAD3
ST6GALNAC3		MAN1C1				SPINK4
DOCK10		DENND2D				MDC1
C1orf167		LAT2				MDC1
KLF12		TEKT4				MDC1
NLGN4X		FAM111B				MDC1
ITGA10		NUFIP1				MDC1
PLCB4		PLA2G2F				MDC1
TINCR		ZSWIM5				MDC1
TSPAN9						MDC1
KCNK12						B3GNT4
GAS2						LGMN
TPPP2						ZBED3
						HTR2B
						TGFB1I1
						SERINC2
						TEX38
