## Supplemental File 5 for "LncRNA Hmrhl regulates expression of cancer related genes in Chronic Myelogenous Leukemia through chromatin association"

### Sheet: Sheet1
Gene_Name	distance	ensmble	Fold_Change
ANK2	-3310	ENSG00000145362	1.69588
ANKRD6	-5256	ENSG00000135299	3.17182
ARHGAP29	-1824	ENSG00000137962	-2.32394
ART3	-1948	ENSG00000156219	-3.56517
BACE1-AS	-1303	ENSG00000186318	1.55381
BANK1	-9737	ENSG00000153064	-3.18674
C1orf158	-8716	ENSG00000157330	-3.0341
CD37	-393	ENSG00000104894	-1.55585
CD5	-6737	ENSG00000110448	-2.73679
CHN1	-194	ENSG00000128656	-2.19144
CLSTN2	-5049	ENSG00000158258	-1.68182
CPLX2	-9666	ENSG00000145920	-1.76176
CTNNA2	-1990	ENSG00000066032	1.67243
DGKI	-8365	ENSG00000157680	-5.02254
DMP1	-1938	ENSG00000152592	2.1447
DOCK10	-2529	ENSG00000135905	3.2577
DRP2	-64	ENSG00000102385	-2.95414
DRP2	-4291	ENSG00000102385	-2.95414
EFCAB3	-2931	ENSG00000172421	-1.76264
EFCAB3	-6109	ENSG00000172421	-1.76264
EFNB2	-6849	ENSG00000125266	1.62915
FGD1	-319	ENSG00000102302	1.63956
FRMD4B	-2630	ENSG00000114541	-3.83643
GCSAML	-7277	ENSG00000169224	3.19624
HHIPL1	-4438	ENSG00000182218	1.74457
HIST2H4B	-95	ENSG00000270276	-1.55559
HPGDS	-1303	ENSG00000163106	-1.58043
IGSF10	-5900	ENSG00000152580	1.70255
LDLRAD3	-1273	ENSG00000179241	-1.52011
LINC00540	-8445	ENSG00000276476	-1.72927
LSAMP-AS1	-8079	ENSG00000240922	1.58818
NRIP2	-2965	ENSG00000053702	-4.0551
NRXN2	-2035	ENSG00000110076	1.51534
NRXN3	-661	ENSG00000021645	-2.08903
OR2A4	-1262	ENSG00000180658	-1.81208
PCK1	-9545	ENSG00000124253	1.66345
PDE1B	-1499	ENSG00000123360	-1.77852
PDGFRB	-162	ENSG00000113721	-3.39665
PLA2G2F	-2937	ENSG00000158786	2.34834
PLEKHB1	-4793	ENSG00000021300	1.94945
PRSS37	-45	ENSG00000165076	1.87744
PTAFR	-3443	ENSG00000169403	-2.05699
PTCH2	-7374	ENSG00000117425	4.70794
SERPINE2	-3485	ENSG00000135919	-2.36671
SKINT1L	-63	ENSG00000242267	-2.63227
SLC16A7	-5379	ENSG00000118596	-2.60589
SPINK6	-5816	ENSG00000178172	-1.92379
TDRD6	-4622	ENSG00000180113	-2.02059
TFEC	-9878	ENSG00000105967	3.86187
TG	-734	ENSG00000042832	2.56054
TGFBI	-4821	ENSG00000120708	2.47577
TMEM229B	-5747	ENSG00000198133	-3.64917
TMEM229B	-8064	ENSG00000198133	-3.64917
TNS3	-985	ENSG00000136205	2.84926
TP53	-148	ENSG00000141510	-1.89693
TRPM3	-6620	ENSG00000083067	-2.10375
TSPAN12	-4969	ENSG00000106025	-3.08466
WTIP	-7255	ENSG00000142279	-2.31319
ZFHX4-AS1	-4422	ENSG00000253661	-1.73774
ZFHX4-AS1	-7635	ENSG00000253661	-1.73774
ZIC1	1079	ENSG00000152977	-4.16215
ZNF295-AS1	-4800	ENSG00000237232	-2.35791
