## Supplemental File 6 for "LncRNA Hmrhl regulates expression of cancer related genes in Chronic Myelogenous Leukemia through chromatin association"

### Sheet: motif_1
25385	755	31370	7193
21463	2335	40130	775
42559	1565	20368	210
50512	5	9146	5039
36789	737	21574	5602
15026	2599	45548	1529
16826	36669	11206	1
57756	0	0	6946
17886	1157	45406	253
48198	0	12844	3660
13760	747	45142	5053
20272	3388	31934	9108
30206	9531	14813	10152
42454	5539	12482	4227
36672	3122	21314	3594

### Sheet: motif_2
9328	27389	3488	24498
6445	18986	2571	36701
1412	38839	2177	22275
7802	45696	0	11205
14133	39708	0	10862
31394	9690	4035	19584
4226	15463	8937	36077
585	49619	0	14499
4364	2520	0	57819
2	50021	11923	2757
13122	2236	531	48814
8336	8049	42779	5539
24377	24091	8365	7870
12980	36875	4084	10764
24613	11391	2820	25879
